# Operant training for highly palatable food alters translating mRNA in nucleus accumbens D2 neurons and reveals a modulatory role of *Neurochondrin*

**DOI:** 10.1101/2023.03.07.531496

**Authors:** Enrica Montalban, Albert Giralt, Lieng Taing, Yuki Nakamura, Assunta Pelosi, Mallory Brown, Benoit de Pins, Emmanuel Valjent, Miquel Martin, Angus C. Nairn, Paul Greengard, Marc Flajolet, Denis Hervé, Nicolas Gambardella, Jean-Pierre Roussarie, Jean-Antoine Girault

## Abstract

**BACKGROUND:** Highly palatable food triggers behavioral alterations reminiscent of those induced by addictive drugs. These effects involve the reward system and dopamine neurons, which modulate neurons in the nucleus accumbens (NAc). The molecular mechanisms underlying the effects of highly palatable food on feeding behavior are poorly understood.

**METHODS:** We studied the effects of 2-week operant conditioning of mice with standard or isocaloric highly palatable food. We investigated the behavioral effects and dendritic spine modifications in the NAc. We compared the translating mRNA in NAc neurons identified by the type of dopamine receptors they express, depending on the type of food and training. We tested the consequences of invalidation of an abundant downregulated gene, Ncdn (Neurochondrin).

**RESULTS:** Operant conditioning for highly palatable food increases motivation for food even in well-fed mice. In control mice, free access to regular or highly palatable food results in increased weight as compared to regular food only. Highly palatable food increases spine density in the NAc. In animals trained for highly palatable food, translating mRNAs are modified in NAc dopamine D2-receptor-expressing neurons, mostly corresponding to striatal projection neurons, but not in those expressing D1-receptors. Knock-out of Ncdn, an abundant down-regulated gene, opposes the conditioning-induced changes in satiety-sensitive feeding behavior and apparent motivation for highly palatable food, suggesting down-regulation may be a compensatory mechanism.

**CONCLUSIONS:** Our results emphasize the importance of mRNA alterations D2 striatal projection neurons in the NAc in the behavioral consequences of highly palatable food conditioning and suggest a modulatory contribution of Ncdn downregulation.
