## Supplementary Table 11 for "Operant training for highly palatable food alters translating mRNA in nucleus accumbens D2 neurons and reveals a modulatory role of *Neurochondrin*"

### Sheet: Feuil2
HP_M_Y_MvY		baseMean	log2FoldChange	padj		HP_ST_M_HPvST		baseMean	log2FoldChange	padj			Same direction
	Lrrc10b	2834.32	-1.16201	0.000142396			Lrrc10b	2921.51	-1.21418	0.000560545			1.41089
	Rims4	308.432	-1.76175	0.000396373			Rims4	270.949	-1.56411	7.81029e-05			2.75557
	Ppp1r12c	1160.35	-1.02154	0.000745529			Ppp1r12c	1080.25	-0.957207	0.00116842			0.977821
	Rnft2	639.284	-1.30861	0.000745529			Rnft2	637.409	-1.40414	0.000111675			1.83746
	R3hdm4	10619.1	-0.828775	0.000865589			R3hdm4	9584.34	-0.690534	0.0191759			0.572297
	Ccdc88c	412.031	-1.56084	0.000896059			Ccdc88c	301.114	-1.08241	0.0320935			1.68947
	Stk11	1130.17	-1.2131	0.0015223			Stk11	1083.99	-1.1981	0.000562399			1.45341
	Cep170b	3035.99	-0.93794	0.00158962			Cep170b	2834.09	-0.877497	0.000447047			0.82304
	Gnl1	1331.58	-1.125	0.00158962			Gnl1	1223.64	-1.01027	0.00410571			1.13656
	March1	1612.68	1.02522	0.00189507			March1	1615.14	0.861254	0.0107134			0.882975
	Pebp1	11867.5	-0.842826	0.00316055			Pebp1	10954.1	-0.741071	0.00774168			0.624594
	Ubxn1	756.578	-1.07725	0.00316055			Ubxn1	681.83	-0.926767	0.0439425			0.998359
	Abca1	149.267	1.90235	0.00317656			Abca1	151.726	1.54195	0.00779691			2.93332
	Cry2	3894.21	-0.900692	0.00488433			Cry2	3816.51	-0.948877	0.000369117			0.854647
	Kat2a	2585.95	-0.945204	0.00494872			Kat2a	2354.62	-0.827708	0.00365987			0.782353
	Znhit2	282.121	-1.27139	0.00522186			Znhit2	295.774	-1.32235	0.0124508			1.68122
	Zfp873	299.928	1.38092	0.00554139			Zfp873	292.553	1.33116	0.00124523			1.83823
	Ylpm1	11640.1	0.807841	0.00554281			Ylpm1	11800.9	0.582634	0.0186163			0.470676
	Puf60	2117.92	-1.04546	0.00685026			Puf60	1961.02	-0.96331	0.000735504			1.0071
	Tuba1a	9547.62	-0.880218	0.00843382			Tuba1a	8059.89	-0.607341	0.0228407			0.534592
	Kif5b	6213.03	0.798451	0.00843382			Kif5b	6008.44	0.757653	0.0163325			0.604949
	Rdx	726.765	1.03442	0.00843382			Rdx	720.229	0.893576	0.00207814			0.92433
	Atg4d	244.549	-1.26439	0.00843382			Atg4d	230.431	-1.20005	0.0211565			1.51733
	Timm50	142.225	-1.81733	0.00854939			Timm50	130.062	-1.66371	0.0189182			3.0235
	Sult4a1	4158.15	-0.855474	0.00892145			Sult4a1	3861.78	-0.778063	0.0216255			0.665613
	Crim1	1097.67	0.998311	0.00910102			Crim1	1080.44	0.798647	0.0346746			0.797298
	Camkv	8050.38	-0.843347	0.0106283			Camkv	7635.31	-0.815032	0.000737077			0.687355
	Lzts3	5036.39	-0.795291	0.0106283			Lzts3	4448.2	-0.607697	0.0191759			0.483296
	Mrps33	4732.49	0.88916	0.0106283			Mrps33	4532.81	0.843708	0.0251028			0.750191
	Pink1	3722.4	-0.923022	0.0106283			Pink1	3361.84	-0.783022	0.0076427			0.722746
	Dusp26	2762.13	-0.998755	0.0106283			Dusp26	2446.7	-0.836578	0.0111475			0.835536
	Rangap1	2700.18	-0.926809	0.0106283			Rangap1	2598.48	-0.94338	0.0028752			0.874334
	Cct7	2427.08	-1.04762	0.0106283			Cct7	2150.42	-0.861724	0.0125055			0.902762
	Hras	2161.37	-1.09248	0.0106283			Hras	2269.25	-1.24118	0.000447047			1.35597
	Rundc1	2137.44	-0.80401	0.0106283			Rundc1	1979.56	-0.720744	0.00224417			0.579486
	Ip6k1	1475.35	-0.951348	0.0106283			Ip6k1	1379.5	-0.886458	0.0028752			0.843331
	Samd11	547.537	-1.18317	0.0106283			Samd11	483.479	-1.01296	0.0150689			1.19851
	Gga2	537.272	-1.07805	0.0106283			Gga2	525.759	-1.15079	0.00551028			1.24061
	Zfp758	477.795	1.23383	0.0106283			Zfp758	478.099	1.01924	0.0158119			1.25757
	Prag1	252.361	-1.82631	0.0106283			Prag1	210.248	-1.54026	0.0290183			2.81299
	Rdh13	244.369	-1.32608	0.0106283			Rdh13	212.341	-1.12951	0.0256613			1.49782
	Tma7	3116.21	1.00735	0.0114518			Tma7	3074.31	0.871576	0.0186163			0.87798
	Ube2v2	3561.08	0.87132	0.0119279			Ube2v2	3376.63	0.889671	0.00642744			0.775189
	Mau2	667.598	-1.04093	0.0122459			Mau2	633.186	-1.02145	0.00716311			1.06325
	Klhl21	443.972	-1.20258	0.0122899			Klhl21	407.266	-1.07468	0.0034886			1.29239
	Ier5	840.386	-1.11006	0.0134477			Ier5	766.479	-1.02329	0.0222796			1.13592
	Ndufb9	2485.89	-0.796293	0.014228			Ndufb9	2271.21	-0.693862	0.0285158			0.552518
	Itm2c	6186.1	-0.860541	0.015851			Itm2c	6489.45	-1.03837	2.71284e-05			0.89356
	Nol4l	1873.41	-0.798606	0.0159533			Nol4l	1871.02	-0.886747	0.00124523			0.708161
	N4bp2l2	1681.07	0.847977	0.0159533			N4bp2l2	1604.49	0.824125	0.0172964			0.698839
	Ube2g2	1078.47	-0.878256	0.0159533			Ube2g2	980.37	-0.747797	0.0123711			0.656757
	Ehmt2	1308.39	-0.913151	0.0160908			Ehmt2	1202.44	-0.814103	0.027724			0.743399
	Rab5a	1402.44	0.793869	0.0169235			Rab5a	1350.68	0.796497	0.0376878			0.632314
	Srm	1116.29	-0.849727	0.0171699			Srm	1095.03	-0.907111	0.00386218			0.770797
	Pgbd5	5438.38	-0.702736	0.0175647			Pgbd5	5016.99	-0.624882	0.0187886			0.439127
	Trnp1	2718.54	-0.80452	0.0175647			Trnp1	2557.6	-0.768912	0.0186163			0.618605
	Zfp397	1451.15	0.82904	0.0175647			Zfp397	1407.71	0.748732	0.016522			0.620729
	Haus6	386.66	1.07345	0.0175647			Haus6	344.015	1.46859	0.00997842			1.57646
	Mgll	1174.98	-0.936362	0.019775			Mgll	1053.99	-0.789108	0.026398			0.738891
	Vbp1	1079.96	0.880811	0.019775			Vbp1	999.499	1.01343	0.00730757			0.892643
	Tesc	2292.25	-0.766725	0.0207847			Tesc	2164.28	-0.703035	0.0262868			0.539035
	Vma21	1110.91	0.954299	0.0213981			Vma21	1101.67	0.864952	0.0419545			0.825423
	Il12rb2	138.309	1.51673	0.0225422			Il12rb2	139.128	1.24533	0.0476614			1.88884
	Usp5	876.855	-1.14931	0.0225811			Usp5	831.242	-1.068	0.0187886			1.22746
	Foxj2	2223.13	-0.68902	0.0230697			Foxj2	2065.4	-0.623547	0.0196819			0.429636
	Cacnb3	1752.48	-0.771651	0.024254			Cacnb3	1751.05	-0.868998	0.00677349			0.670563
	Kbtbd11	7887.1	-0.74187	0.0250361			Kbtbd11	7395.08	-0.674762	0.0256613			0.500586
	Ckb	19747	-0.751828	0.0251806			Ckb	19469.8	-0.776785	0.0123452			0.584009
	Fbxl16	17528	-0.835152	0.0255768			Fbxl16	15791.7	-0.697312	0.0251271			0.582361
	Uap1l1	104.682	-2.37429	0.0256065			Uap1l1	97.7649	-2.29061	0.0125055			5.43858
	Calm3	12711.3	-0.794774	0.0272004			Calm3	12010	-0.755992	0.0187886			0.600843
	Pde3b	218.428	1.6261	0.0289246			Pde3b	214.101	1.5772	0.0111475			2.56468
	Ncdn	21216.3	-0.825018	0.028976			Ncdn	19941.1	-0.75703	0.0118954			0.624563
	Ube3a	2507.07	0.797432	0.028976			Ube3a	2445.03	0.755284	0.0283664			0.602288
	Hdac5	1036.94	-1.08548	0.0305021			Hdac5	1161.12	-1.40895	2.77015e-05			1.52939
	Luc7l2	2436.32	0.747677	0.0313224			Luc7l2	2308.67	0.780716	0.016522			0.583724
	Mast3	8675.66	-0.842307	0.0321686			Mast3	8545.76	-0.907729	0.00389281			0.764587
	Peg10	6898.41	0.807502	0.0321686			Peg10	6988.34	0.600235	0.0417155			0.484691
	Kctd2	848.423	-0.908402	0.0345213			Kctd2	818.79	-0.910929	0.0186163			0.827489
	Rab27b	3045.59	0.715351	0.0346884			Rab27b	3010.83	0.656865	0.0418168			0.469889
	Stag2	1645.77	0.696474	0.0346884			Stag2	1553.18	0.733753	0.0186837			0.51104
	Dnajc19	1081.26	0.880023	0.0346884			Dnajc19	1009.71	0.985239	0.0028752			0.867033
	Asic1	1011.83	-0.74442	0.0346884			Asic1	959.258	-0.733647	0.0186163			0.546142
	Zfp977	111.755	2.13053	0.0346884			Zfp977	109.551	2.04804	0.0191759			4.36341
	Gm16286	1233.88	-0.667021	0.0348116			Gm16286	1183.48	-0.648239	0.0187886			0.432389
	Agap2	7734.97	-1.03969	0.035597			Agap2	7370.88	-1.03875	0.00501328			1.07998
	Gabrd	629.047	-1.22828	0.0356061			Gabrd	614.419	-1.09865	0.0296519			1.34946
	Pde1b	11965.9	-0.725416	0.035912			Pde1b	11038.7	-0.614643	0.0281684			0.445872
	Zfp932	466.54	0.996295	0.035912			Zfp932	432.237	1.1628	0.00330079			1.15849
	Dnajb1	3348.74	-1.0211	0.0363288			Dnajb1	2685.48	-0.692228	0.0187886			0.706837
	Nfya	483.988	-1.01667	0.0363288			Nfya	449.837	-0.954931	0.0385644			0.970849
	Irgq	2949.99	-0.754406	0.0365559			Irgq	2790.85	-0.740612	0.0215906			0.558722
	Fam19a2	777.976	0.893184	0.0367321			Fam19a2	730.053	0.988279	0.00425541			0.882715
	Gtpbp1	909.946	-1.0858	0.0373339			Gtpbp1	900.563	-1.15684	0.00328626			1.25609
	9330182L06Rik	2156.01	0.842065	0.0374133			9330182L06Rik	2026.92	0.921902	0.00954346			0.776302
	Rpsa	1004.73	-0.801642	0.0381247			Rpsa	994.449	-0.834233	0.0150175			0.668756
	Adprhl2	167.238	-1.61106	0.0381247			Adprhl2	160.398	-1.63371	0.0245777			2.632
	Rasgrp3	211.526	1.39475	0.0381589			Rasgrp3	199.756	1.49122	0.0186163			2.07988
	Fgf14	5085.94	0.734777	0.0392975			Fgf14	5055.61	0.589661	0.0285158			0.433269
	A830018L16Rik	7168.29	0.608007	0.039763			A830018L16Rik	6749.13	0.684415	0.0086835			0.416129
	Mmp17	1505.95	-0.984871	0.039763			Mmp17	1626.34	-1.24042	0.000304225			1.22166
	Rrp1	7753.94	-0.721009	0.0399596			Rrp1	7194.23	-0.630672	0.0473986			0.45472
	Smarca1	1611.55	0.689246	0.0399596			Smarca1	1567	0.629382	0.0499653			0.433799
	6430548M08Rik	1136.5	-0.814879	0.0399596			6430548M08Rik	1034.52	-0.687704	0.0205487			0.560395
	Cog4	950.52	-0.798288	0.0399596			Cog4	871.639	-0.698795	0.040057			0.55784
	Cetn4	763.777	0.99129	0.0399596			Cetn4	742.17	0.994899	0.0150175			0.986234
	Grasp	548.975	-0.819013	0.0399596			Grasp	546.152	-0.899324	0.0186163			0.736558
	Ddx59	230.233	1.20328	0.0399596			Ddx59	215.952	1.3425	0.0187713			1.61541
	Pomt2	108.774	-1.52548	0.0406615			Pomt2	125.004	-1.8911	0.000737077			2.88482
	Pgk1	3172.01	-1.15363	0.0412851			Pgk1	2863.87	-1.09391	3.2544e-05			1.26197
	Eif2b5	493.647	-0.906427	0.0412851			Eif2b5	543.014	-1.20015	0.00281463			1.08784
	Pkia	13853.4	0.701548	0.0412942			Pkia	13605.1	0.636388	0.0293819			0.446456
	Trak1	4158.93	-0.614099	0.0426943			Trak1	4170.18	-0.725433	0.0026548			0.445488
	Hsf1	1001.76	-0.801147	0.0426943			Hsf1	908.881	-0.681715	0.045218			0.546154
	Gm996	1267.92	-0.807812	0.0427487			Gm996	1161.13	-0.707156	0.0369606			0.571249
	Gabra3	907.437	0.844072	0.0428223			Gabra3	852.516	0.913864	0.0211565			0.771367
	R74862	241.023	-1.09119	0.0428223			R74862	221.405	-1.02437	0.0242664			1.11779
	Gm17122	221.849	-1.20073	0.0428223			Gm17122	207.214	-1.18976	0.0191759			1.42858
	Diras2	8964.43	-0.596434	0.0434447			Diras2	8379.23	-0.531195	0.0296519			0.316823
	Neurl1a	1284.13	-0.994801	0.0439826			Neurl1a	1243.09	-1.01584	0.00716311			1.01056
	Kras	4473.17	0.629276	0.0452008			Kras	4277.63	0.687787	0.0186163			0.432807
	Samd12	1365.47	0.692554	0.0452008			Samd12	1310.57	0.689581	0.0130009			0.477572
	Letm1	1256.97	-0.766518	0.0452008			Letm1	1130.79	-0.614145	0.0487379			0.470753
	Ofd1	417.857	0.939128	0.0452008			Ofd1	390.316	1.12824	0.00275596			1.05956
	Golga7b	337.776	-1.31908	0.0452008			Golga7b	319.105	-1.32253	0.047808			1.74453
	Ttll12	308.536	-1.16018	0.0452008			Ttll12	267.304	-1.01133	0.0295676			1.17333
	Zfp72	294.707	1.09605	0.0452008			Zfp72	285.385	1.11427	0.0285158			1.22129
	Tab1	150.362	-1.50241	0.0452008			Tab1	145.967	-1.50701	0.0172964			2.26414
	Krt222	4204.22	0.6377	0.0456139			Krt222	4068.21	0.615182	0.0261609			0.392302
	Pias2	1831.37	0.799664	0.0463836			Pias2	1753.46	0.793701	0.0338623			0.634694
	Arl5b	1315.01	0.842564	0.0467682			Arl5b	1272.93	0.795331	0.0295345			0.670117
	Exoc7	590.189	-0.859285	0.0467916			Exoc7	570.023	-0.822045	0.0191759			0.706371
	Pik3r2	482.446	-0.821454	0.0470615			Pik3r2	487.857	-0.945542	0.0187713			0.776719
	Smim17	441.112	1.03141	0.0470615			Smim17	427.045	0.973065	0.0421478			1.00363
	Cnot6	2692.21	0.770459	0.0472809			Cnot6	2577.18	0.770938	0.0341741			0.593976
	Zfp629	403.463	-0.869041	0.0472809			Zfp629	387.862	-0.88078	0.0261609			0.765434
	Ercc6l2	988.86	0.735671	0.0476547			Ercc6l2	944.442	0.751216	0.0237629			0.552648
	Ndufa9	2273.06	-0.679805	0.0479181			Ndufa9	2145.15	-0.626126	0.0486686			0.425644
	Tef	5214.03	-0.562322	0.0496459			Tef	4909.02	-0.51058	0.0418168			0.28711
	Grin1os	809.764	-0.975723	0.0497495			Grin1os	980.959	-1.46524	5.70805e-06			1.42967
