## Supplementary Table 12 for "Operant training for highly palatable food alters translating mRNA in nucleus accumbens D2 neurons and reveals a modulatory role of *Neurochondrin*"

### Sheet: D2_mHP<yHP_Biol-process
Analysis Type:	PANTHER Overrepresentation Test (Released 20221013)
Annotation Version and Release Date:	GO Ontology database DOI: 10.5281/zenodo.6799722 Released 2022-07-01
Analyzed List:	upload_1 (Mus musculus)
Reference List:	Mus musculus (all genes in database)
Test Type:	FISHER
Correction:	FDR
GO biological process complete	Mus musculus - REFLIST (21997)	upload_1 (123)	upload_1 (expected)	upload_1 (over/under)	upload_1 (fold Enrichment)	upload_1 (raw P-value)	upload_1 (FDR)
protein metabolic process (GO:0019538)	3741	42	20.92	+	2.01	5.26e-06	0.0414

### Sheet: D2_mHP<yHP_Cell-components
Analysis Type:	PANTHER Overrepresentation Test (Released 20221013)
Annotation Version and Release Date:	GO Ontology database DOI: 10.5281/zenodo.6799722 Released 2022-07-01
Analyzed List:	upload_1 (Mus musculus)
Reference List:	Mus musculus (all genes in database)
Test Type:	FISHER
Correction:	FDR
GO cellular component complete	Mus musculus - REFLIST (21997)	upload_1 (123)	upload_1 (expected)	upload_1 (over/under)	upload_1 (fold Enrichment)	upload_1 (raw P-value)	upload_1 (FDR)
preribosome, large subunit precursor (GO:0030687)	22	3	0.12	+	24.39	0.000353	0.036
Cul3-RING ubiquitin ligase complex (GO:0031463)	44	4	0.25	+	16.26	0.000147	0.0187
preribosome (GO:0030684)	77	5	0.43	+	11.61	9.49e-05	0.0129
transferase complex (GO:1990234)	867	16	4.85	+	3.3	3.16e-05	0.00586
catalytic complex (GO:1902494)	1698	23	9.49	+	2.42	6.85e-05	0.0107
nuclear lumen (GO:0031981)	4087	45	22.85	+	1.97	3.61e-06	0.00105
nucleoplasm (GO:0005654)	3634	40	20.32	+	1.97	1.41e-05	0.00318
intracellular organelle lumen (GO:0070013)	4526	49	25.31	+	1.94	1.59e-06	0.00108
organelle lumen (GO:0043233)	4527	49	25.31	+	1.94	1.59e-06	0.000813
membrane-enclosed lumen (GO:0031974)	4527	49	25.31	+	1.94	1.59e-06	0.000651
cytosol (GO:0005829)	3881	39	21.7	+	1.8	0.000192	0.023
intracellular non-membrane-bounded organelle (GO:0043232)	4498	42	25.15	+	1.67	0.000446	0.0413
non-membrane-bounded organelle (GO:0043228)	4499	42	25.16	+	1.67	0.000447	0.0396
nucleus (GO:0005634)	7212	67	40.33	+	1.66	9.85e-07	0.001
intracellular membrane-bounded organelle (GO:0043231)	11585	88	64.78	+	1.36	2.57e-05	0.00524
intracellular organelle (GO:0043229)	12654	96	70.76	+	1.36	2.32e-06	0.000787
organelle (GO:0043226)	12965	97	72.5	+	1.34	4.91e-06	0.00125
membrane-bounded organelle (GO:0043227)	12045	90	67.35	+	1.34	3.64e-05	0.00618
cytoplasm (GO:0005737)	11536	85	64.51	+	1.32	0.00026	0.0279
intracellular anatomical structure (GO:0005622)	14305	105	79.99	+	1.31	5.69e-07	0.00116
intrinsic component of membrane (GO:0031224)	6143	17	34.35	-	0.49	0.00026	0.0294
integral component of membrane (GO:0016021)	5964	15	33.35	-	0.45	9.25e-05	0.0135
extracellular region (GO:0005576)	2875	4	16.08	-	0.25	0.000384	0.0373

### Sheet: D2_mHP<yHP_Mol-functions
Analysis Type:	PANTHER Overrepresentation Test (Released 20221013)
Annotation Version and Release Date:	GO Ontology database DOI: 10.5281/zenodo.6799722 Released 2022-07-01
Analyzed List:	upload_1 (Mus musculus)
Reference List:	Mus musculus (all genes in database)
Test Type:	FISHER
Correction:	FDR
GO molecular function complete	Mus musculus - REFLIST (21997)	upload_1 (123)	upload_1 (expected)	upload_1 (over/under)	upload_1 (fold Enrichment)	upload_1 (raw P-value)	upload_1 (FDR)
purine ribonucleoside triphosphate binding (GO:0035639)	1726	24	9.65	+	2.49	3.06e-05	0.0493
purine ribonucleotide binding (GO:0032555)	1807	24	10.1	+	2.38	8.64e-05	0.0523
purine nucleotide binding (GO:0017076)	1821	24	10.18	+	2.36	9.25e-05	0.0497
ribonucleotide binding (GO:0032553)	1825	24	10.2	+	2.35	9.44e-05	0.0457
nucleoside phosphate binding (GO:1901265)	2059	26	11.51	+	2.26	7.27e-05	0.0704
nucleotide binding (GO:0000166)	2059	26	11.51	+	2.26	7.27e-05	0.0587
catalytic activity, acting on a protein (GO:0140096)	2272	28	12.7	+	2.2	7.12e-05	0.0862
heterocyclic compound binding (GO:1901363)	5386	50	30.12	+	1.66	8.46e-05	0.0585
protein binding (GO:0005515)	9570	78	53.51	+	1.46	1.44e-05	0.0347
binding (GO:0005488)	14027	103	78.43	+	1.31	1.74e-06	0.00842
transmembrane signaling receptor activity (GO:0004888)	2184	1	12.21	-	0.08	9.47e-05	0.0417

### Sheet: Graph_mHP<yHP
mHP<mST	GO	n	Fold-enrichment	FDR
Biol Process	protein metabolic process (GO:0019538)	42	2.01	0.0414
	protein metabolic process (GO:0019538)	42	2.01	0.0414
	protein metabolic process (GO:0019538)	42	2.01	0.0414
	protein metabolic process (GO:0019538)	42	2.01	0.0414
mHP<mST	GO	n	Fold-enrichment	FDR
Cell Components	preribosome, large subunit precursor (GO:0030687)	3	24.39	0.036
	Cul3-RING ubiquitin ligase complex (GO:0031463)	4	16.26	0.0187
	preribosome (GO:0030684)	5	11.61	0.0129
	transferase complex (GO:1990234)	16	3.3	0.00586
mHP<mST	GO	n	Fold-enrichment	FDR
Metab functions	purine ribonucleoside triphosphate binding (GO:0035639)	24	2.49	0.0493
	purine ribonucleotide binding (GO:0032555)	24	2.38	0.0523
	purine nucleotide binding (GO:0017076)	24	2.36	0.0497
	ribonucleotide binding (GO:0032553)	24	2.35	0.0457

### Sheet: D2_mHP>yHP_Biol-process
Analysis Type:	PANTHER Overrepresentation Test (Released 20221013)
Annotation Version and Release Date:	GO Ontology database DOI: 10.5281/zenodo.6799722 Released 2022-07-01
Analyzed List:	upload_1 (Mus musculus)
Reference List:	Mus musculus (all genes in database)
Test Type:	FISHER
Correction:	FDR
GO biological process complete	Mus musculus - REFLIST (21997)	upload_1 (78)	upload_1 (expected)	upload_1 (over/under)	upload_1 (fold Enrichment)	upload_1 (raw P-value)	upload_1 (FDR)
No significant

### Sheet: D2_mHP>yHP_Cell-components
Analysis Type:	PANTHER Overrepresentation Test (Released 20221013)
Annotation Version and Release Date:	GO Ontology database DOI: 10.5281/zenodo.6799722 Released 2022-07-01
Analyzed List:	upload_1 (Mus musculus)
Reference List:	Mus musculus (all genes in database)
Test Type:	FISHER
Correction:	FDR
GO cellular component complete	Mus musculus - REFLIST (21997)	upload_1 (78)	upload_1 (expected)	upload_1 (over/under)	upload_1 (fold Enrichment)	upload_1 (raw P-value)	upload_1 (FDR)
No significant

### Sheet: D2_mHP>yHP_Mol-functions
Analysis Type:	PANTHER Overrepresentation Test (Released 20221013)
Annotation Version and Release Date:	GO Ontology database DOI: 10.5281/zenodo.6799722 Released 2022-07-01
Analyzed List:	upload_1 (Mus musculus)
Reference List:	Mus musculus (all genes in database)
Test Type:	FISHER
Correction:	FDR
GO molecular function complete	Mus musculus - REFLIST (21997)	upload_1 (78)	upload_1 (expected)	upload_1 (over/under)	upload_1 (fold Enrichment)	upload_1 (raw P-value)	upload_1 (FDR)
No significant
