## Supplementary Table 13 for "Operant training for highly palatable food alters translating mRNA in nucleus accumbens D2 neurons and reveals a modulatory role of *Neurochondrin*"

### Sheet: D2_mHP<mST_Biol-process
Analysis Type:	PANTHER Overrepresentation Test (Released 20221013)
Annotation Version and Release Date:	GO Ontology database DOI: 10.5281/zenodo.6799722 Released 2022-07-01
Analyzed List:	upload_1 (Mus musculus)
Reference List:	Mus musculus (all genes in database)
Test Type:	FISHER
Correction:	FDR
GO biological process complete	Mus musculus - REFLIST (21997)	upload_1 (307)	upload_1 (expected)	upload_1 (over/under)	upload_1 (fold Enrichment)	upload_1 (raw P-value)	upload_1 (FDR)
regulation of synapse maturation (GO:0090128)	16	4	0.22	+	17.91	0.000143	0.0342
negative regulation of macroautophagy (GO:0016242)	32	5	0.45	+	11.2	0.000145	0.0342
negative regulation of response to endoplasmic reticulum stress (GO:1903573)	40	6	0.56	+	10.75	3.82e-05	0.0158
regulation of response to endoplasmic reticulum stress (GO:1905897)	75	7	1.05	+	6.69	0.000138	0.0333
regulation of synapse structure or activity (GO:0050803)	271	18	3.78	+	4.76	1.2e-07	0.00027
regulation of synapse organization (GO:0050807)	263	17	3.67	+	4.63	3.88e-07	0.000556
regulation of synaptic plasticity (GO:0048167)	235	15	3.28	+	4.57	2.19e-06	0.00215
macroautophagy (GO:0016236)	166	10	2.32	+	4.32	0.000171	0.0369
regulation of trans-synaptic signaling (GO:0099177)	527	28	7.36	+	3.81	3.91e-09	2.05e-05
modulation of chemical synaptic transmission (GO:0050804)	526	28	7.34	+	3.81	3.76e-09	2.96e-05
process utilizing autophagic mechanism (GO:0061919)	275	14	3.84	+	3.65	5.21e-05	0.0191
autophagy (GO:0006914)	275	14	3.84	+	3.65	5.21e-05	0.0196
regulation of intracellular transport (GO:0032386)	337	16	4.7	+	3.4	3.44e-05	0.0151
response to peptide hormone (GO:0043434)	299	14	4.17	+	3.35	0.000122	0.0309
regulation of protein catabolic process (GO:0042176)	355	16	4.95	+	3.23	6.22e-05	0.0213
synapse organization (GO:0050808)	315	14	4.4	+	3.18	0.000204	0.0435
positive regulation of catabolic process (GO:0009896)	504	22	7.03	+	3.13	4.32e-06	0.00401
positive regulation of cellular catabolic process (GO:0031331)	412	18	5.75	+	3.13	3.21e-05	0.0145
anterograde trans-synaptic signaling (GO:0098916)	366	16	5.11	+	3.13	8.75e-05	0.0265
chemical synaptic transmission (GO:0007268)	366	16	5.11	+	3.13	8.75e-05	0.027
positive regulation of proteolysis (GO:0045862)	356	15	4.97	+	3.02	0.000212	0.0446
response to peptide (GO:1901652)	360	15	5.02	+	2.99	0.000238	0.0488
trans-synaptic signaling (GO:0099537)	385	16	5.37	+	2.98	0.000153	0.0349
regulation of membrane potential (GO:0042391)	467	19	6.52	+	2.92	4.91e-05	0.0193
positive regulation of hydrolase activity (GO:0051345)	544	22	7.59	+	2.9	1.36e-05	0.00741
synaptic signaling (GO:0099536)	425	17	5.93	+	2.87	0.000148	0.0344
regulation of catabolic process (GO:0009894)	935	35	13.05	+	2.68	2.1e-07	0.000367
localization within membrane (GO:0051668)	544	20	7.59	+	2.63	0.000119	0.0312
regulation of neuron projection development (GO:0010975)	549	20	7.66	+	2.61	0.000133	0.0329
regulation of cellular catabolic process (GO:0031329)	728	26	10.16	+	2.56	1.83e-05	0.00876
regulation of cell projection organization (GO:0031344)	756	26	10.55	+	2.46	5.01e-05	0.0193
regulation of plasma membrane bounded cell projection organization (GO:0120035)	740	25	10.33	+	2.42	8.42e-05	0.0265
response to organonitrogen compound (GO:0010243)	802	26	11.19	+	2.32	9.53e-05	0.0278
response to nitrogen compound (GO:1901698)	922	29	12.87	+	2.25	7.78e-05	0.0261
regulation of cellular component biogenesis (GO:0044087)	983	30	13.72	+	2.19	8.07e-05	0.0265
response to abiotic stimulus (GO:0009628)	983	29	13.72	+	2.11	0.000239	0.0483
regulation of hydrolase activity (GO:0051336)	986	29	13.76	+	2.11	0.000245	0.0483
regulation of anatomical structure morphogenesis (GO:0022603)	989	29	13.8	+	2.1	0.000251	0.0483
regulation of cellular component organization (GO:0051128)	2474	71	34.53	+	2.06	5.94e-09	2.34e-05
positive regulation of cellular component organization (GO:0051130)	1180	34	16.47	+	2.06	0.000104	0.0294
vesicle-mediated transport (GO:0016192)	1414	39	19.73	+	1.98	6.02e-05	0.0211
cellular response to stress (GO:0033554)	1510	41	21.07	+	1.95	5.92e-05	0.0212
cellular macromolecule localization (GO:0070727)	1935	52	27.01	+	1.93	6.56e-06	0.00544
protein localization (GO:0008104)	1931	52	26.95	+	1.93	6.37e-06	0.00558
positive regulation of protein metabolic process (GO:0051247)	1495	40	20.86	+	1.92	9.37e-05	0.0279
positive regulation of molecular function (GO:0044093)	1506	39	21.02	+	1.86	0.000245	0.0488
regulation of biological quality (GO:0065008)	3833	97	53.5	+	1.81	2.3e-09	3.63e-05
cellular localization (GO:0051641)	2697	68	37.64	+	1.81	1.82e-06	0.00205
macromolecule localization (GO:0033036)	2329	58	32.5	+	1.78	1.57e-05	0.00826
regulation of transport (GO:0051049)	1940	48	27.08	+	1.77	0.000113	0.0303
regulation of protein metabolic process (GO:0051246)	2563	63	35.77	+	1.76	9.96e-06	0.00628
transport (GO:0006810)	3760	90	52.48	+	1.72	1.67e-07	0.000329
regulation of signaling (GO:0023051)	3356	80	46.84	+	1.71	1.37e-06	0.00166
regulation of cell communication (GO:0010646)	3348	79	46.73	+	1.69	2.1e-06	0.00221
positive regulation of nitrogen compound metabolic process (GO:0051173)	3071	72	42.86	+	1.68	9.89e-06	0.00649
localization (GO:0051179)	4500	104	62.8	+	1.66	5.15e-08	0.000162
protein modification process (GO:0036211)	2421	56	33.79	+	1.66	0.000223	0.0462
establishment of localization (GO:0051234)	3923	90	54.75	+	1.64	9.53e-07	0.00125
positive regulation of cellular metabolic process (GO:0031325)	3078	68	42.96	+	1.58	0.00013	0.0326
protein metabolic process (GO:0019538)	3741	81	52.21	+	1.55	4.67e-05	0.0189
positive regulation of metabolic process (GO:0009893)	3825	81	53.38	+	1.52	0.000104	0.0297
organonitrogen compound metabolic process (GO:1901564)	4762	98	66.46	+	1.47	3.6e-05	0.0154
cellular component organization (GO:0016043)	5412	110	75.53	+	1.46	1.35e-05	0.00762
cellular component organization or biogenesis (GO:0071840)	5606	113	78.24	+	1.44	1.29e-05	0.00755
negative regulation of cellular process (GO:0048523)	4808	96	67.1	+	1.43	0.000166	0.0363
cellular metabolic process (GO:0044237)	6217	122	86.77	+	1.41	1.8e-05	0.00885
nitrogen compound metabolic process (GO:0006807)	6312	123	88.09	+	1.4	2.57e-05	0.0119
regulation of primary metabolic process (GO:0080090)	5714	111	79.75	+	1.39	0.000105	0.0291
regulation of nitrogen compound metabolic process (GO:0051171)	5528	107	77.15	+	1.39	0.000157	0.0353
primary metabolic process (GO:0044238)	6871	132	95.89	+	1.38	1.77e-05	0.00902
positive regulation of cellular process (GO:0048522)	5869	113	81.91	+	1.38	0.000121	0.0314
regulation of cellular metabolic process (GO:0031323)	5458	105	76.17	+	1.38	0.000249	0.0484
metabolic process (GO:0008152)	7979	150	111.36	+	1.35	8.93e-06	0.00612
regulation of metabolic process (GO:0019222)	6619	124	92.38	+	1.34	0.000163	0.0363
organic substance metabolic process (GO:0071704)	7593	140	105.97	+	1.32	8.1e-05	0.0261
regulation of cellular process (GO:0050794)	11607	201	161.99	+	1.24	8.54e-06	0.00612
regulation of biological process (GO:0050789)	12315	210	171.87	+	1.22	1.27e-05	0.00773
biological regulation (GO:0065007)	12948	219	180.71	+	1.21	8.11e-06	0.00609
cellular process (GO:0009987)	15352	256	214.26	+	1.19	7.66e-08	0.000201
sensory perception (GO:0007600)	1662	7	23.2	-	0.3	0.00011	0.0299
sensory perception of chemical stimulus (GO:0007606)	1235	2	17.24	-	0.12	7.21e-06	0.00568
sensory perception of smell (GO:0007608)	1133	0	15.81	-	< 0,01	2.36e-07	0.000371

### Sheet: D2_mHP<mST_Cell-components
Analysis Type:	PANTHER Overrepresentation Test (Released 20221013)
Annotation Version and Release Date:	GO Ontology database DOI: 10.5281/zenodo.6799722 Released 2022-07-01
Analyzed List:	upload_1 (Mus musculus)
Reference List:	Mus musculus (all genes in database)
Test Type:	FISHER
Correction:	FDR
GO cellular component complete	Mus musculus - REFLIST (21997)	upload_1 (307)	upload_1 (expected)	upload_1 (over/under)	upload_1 (fold Enrichment)	upload_1 (raw P-value)	upload_1 (FDR)
intrinsic component of postsynaptic density membrane (GO:0099146)	80	7	1.12	+	6.27	0.000199	0.0116
integral component of postsynaptic density membrane (GO:0099061)	74	6	1.03	+	5.81	0.000829	0.0376
dendritic spine (GO:0043197)	200	15	2.79	+	5.37	3.26e-07	4.44e-05
neuron spine (GO:0044309)	205	15	2.86	+	5.24	4.38e-07	4.47e-05
postsynaptic density membrane (GO:0098839)	99	7	1.38	+	5.07	0.000666	0.0316
intrinsic component of postsynaptic specialization membrane (GO:0098948)	114	8	1.59	+	5.03	0.000292	0.0152
integral component of postsynaptic specialization membrane (GO:0099060)	108	7	1.51	+	4.64	0.00108	0.0423
intrinsic component of postsynaptic membrane (GO:0098936)	180	11	2.51	+	4.38	7.23e-05	0.00491
postsynaptic specialization membrane (GO:0099634)	138	8	1.93	+	4.15	0.000961	0.0392
glutamatergic synapse (GO:0098978)	517	29	7.22	+	4.02	6.27e-10	1.6e-07
postsynaptic density (GO:0014069)	394	21	5.5	+	3.82	3.52e-07	4.22e-05
integral component of postsynaptic membrane (GO:0099055)	170	9	2.37	+	3.79	0.000869	0.0362
intrinsic component of synaptic membrane (GO:0099240)	247	13	3.45	+	3.77	6.99e-05	0.00492
asymmetric synapse (GO:0032279)	402	21	5.61	+	3.74	4.81e-07	4.67e-05
neuron to neuron synapse (GO:0098984)	433	22	6.04	+	3.64	3.99e-07	4.53e-05
postsynaptic specialization (GO:0099572)	434	22	6.06	+	3.63	4.14e-07	4.45e-05
growth cone (GO:0030426)	199	10	2.78	+	3.6	0.000669	0.031
postsynaptic membrane (GO:0045211)	326	16	4.55	+	3.52	2.35e-05	0.00171
site of polarized growth (GO:0030427)	206	10	2.88	+	3.48	0.000862	0.0366
integral component of synaptic membrane (GO:0099699)	227	11	3.17	+	3.47	0.000488	0.0243
synaptic membrane (GO:0097060)	468	22	6.53	+	3.37	1.37e-06	0.000108
postsynapse (GO:0098794)	741	33	10.34	+	3.19	9.84e-09	1.67e-06
axon (GO:0030424)	732	32	10.22	+	3.13	2.53e-08	3.69e-06
distal axon (GO:0150034)	376	16	5.25	+	3.05	0.000118	0.00776
somatodendritic compartment (GO:0036477)	1064	42	14.85	+	2.83	2.54e-09	4.71e-07
dendrite (GO:0030425)	740	29	10.33	+	2.81	1.03e-06	9.13e-05
dendritic tree (GO:0097447)	743	29	10.37	+	2.8	1.11e-06	9.46e-05
microtubule (GO:0005874)	440	17	6.14	+	2.77	0.00022	0.0125
synapse (GO:0045202)	1434	55	20.01	+	2.75	1.65e-11	6.73e-09
cell body (GO:0044297)	822	31	11.47	+	2.7	9.38e-07	8.69e-05
transmembrane transporter complex (GO:1902495)	372	14	5.19	+	2.7	0.000994	0.0398
neuronal cell body (GO:0043025)	734	27	10.24	+	2.64	7.56e-06	0.000571
neuron projection (GO:0043005)	1563	55	21.81	+	2.52	4.5e-10	1.31e-07
cell junction (GO:0030054)	2081	68	29.04	+	2.34	6.01e-11	2.04e-08
plasma membrane region (GO:0098590)	1297	36	18.1	+	1.99	0.00013	0.00826
endosome (GO:0005768)	984	27	13.73	+	1.97	0.00121	0.0466
plasma membrane bounded cell projection (GO:0120025)	2392	63	33.38	+	1.89	1.24e-06	0.000102
cell projection (GO:0042995)	2635	69	36.78	+	1.88	3.47e-07	4.42e-05
catalytic complex (GO:1902494)	1698	43	23.7	+	1.81	0.000225	0.0124
endomembrane system (GO:0012505)	4173	103	58.24	+	1.77	2.01e-09	4.1e-07
intracellular vesicle (GO:0097708)	2082	50	29.06	+	1.72	0.000179	0.0107
cytoplasmic vesicle (GO:0031410)	2078	50	29	+	1.72	0.000175	0.0108
organelle membrane (GO:0031090)	2459	56	34.32	+	1.63	0.000258	0.0138
vesicle (GO:0031982)	2225	50	31.05	+	1.61	0.000832	0.0369
cytoplasm (GO:0005737)	11536	224	161	+	1.39	3.13e-13	3.2e-10
organelle (GO:0043226)	12965	242	180.95	+	1.34	3e-13	6.12e-10
intracellular membrane-bounded organelle (GO:0043231)	11585	215	161.69	+	1.33	1.04e-09	2.35e-07
protein-containing complex (GO:0032991)	5761	107	80.4	+	1.33	0.000851	0.0369
intracellular organelle (GO:0043229)	12654	234	176.6	+	1.32	1.29e-11	6.58e-09
membrane-bounded organelle (GO:0043227)	12045	217	168.11	+	1.29	1.64e-08	2.58e-06
intracellular anatomical structure (GO:0005622)	14305	256	199.65	+	1.28	1.9e-12	1.29e-09
extracellular region (GO:0005576)	2875	20	40.12	-	0.5	0.000308	0.0157
extracellular space (GO:0005615)	2135	13	29.8	-	0.44	0.00059	0.0287

### Sheet: D2_mHP<mST_Mol-functions
Analysis Type:	PANTHER Overrepresentation Test (Released 20221013)
Annotation Version and Release Date:	GO Ontology database DOI: 10.5281/zenodo.6799722 Released 2022-07-01
Analyzed List:	upload_1 (Mus musculus)
Reference List:	Mus musculus (all genes in database)
Test Type:	FISHER
Correction:	FDR
GO molecular function complete	Mus musculus - REFLIST (21997)	upload_1 (307)	upload_1 (expected)	upload_1 (over/under)	upload_1 (fold Enrichment)	upload_1 (raw P-value)	upload_1 (FDR)
nuclear receptor binding (GO:0016922)	154	10	2.15	+	4.65	9.57e-05	0.0421
nucleoside-triphosphatase regulator activity (GO:0060589)	424	18	5.92	+	3.04	4.6e-05	0.0222
GTPase regulator activity (GO:0030695)	424	18	5.92	+	3.04	4.6e-05	0.0247
protein kinase binding (GO:0019901)	780	28	10.89	+	2.57	7.9e-06	0.00637
transcription factor binding (GO:0008134)	668	24	9.32	+	2.57	3.54e-05	0.0245
kinase binding (GO:0019900)	871	31	12.16	+	2.55	2.98e-06	0.00361
enzyme binding (GO:0019899)	2322	63	32.41	+	1.94	3.42e-07	0.000551
protein binding (GO:0005515)	9570	198	133.56	+	1.48	2.25e-13	1.09e-09
binding (GO:0005488)	14027	234	195.77	+	1.2	3.69e-06	0.00357
transmembrane signaling receptor activity (GO:0004888)	2184	11	30.48	-	0.36	4.42e-05	0.0267
olfactory receptor activity (GO:0004984)	1149	0	16.04	-	< 0,01	1.47e-07	0.000357

### Sheet: Graph_mHP<mST
mHP<mST	GO	n	Fold-enrichment	FDR
Biol Process	regulation of synapse maturation (GO:0090128)	4	17.91	0.0342
	negative regulation of macroautophagy (GO:0016242)	5	11.2	0.0342
	negative regulation of response to endoplasmic reticulum stress (GO:1903573)	6	10.75	0.0158
	regulation of synapse structure or activity (GO:0050803)	18	4.76	0.00027
mHP<mST	GO	n	Fold-enrichment	FDR
Cell Components	intrinsic component of postsynaptic density membrane (GO:0099146)	7	6.27	0.0116
	dendritic spine (GO:0043197)	15	5.37	4.44e-05
	postsynaptic density membrane (GO:0098839)	7	5.07	0.0316
	glutamatergic synapse (GO:0098978)	29	4.02	1.6e-07
mHP<mST	GO	n	Fold-enrichment	FDR
Metab functions	nuclear receptor binding (GO:0016922)	10	4.65	0.0421
	GTPase regulator activity (GO:0030695)	18	3.04	0.0247
	protein kinase binding (GO:0019901)	28	2.57	0.00637
	transcription factor binding (GO:0008134)	24	2.57	0.0245

### Sheet: D2_mHP>mST_Biol-process
Analysis Type:	PANTHER Overrepresentation Test (Released 20221013)
Annotation Version and Release Date:	GO Ontology database DOI: 10.5281/zenodo.6799722 Released 2022-07-01
Analyzed List:	upload_1 (Mus musculus)
Reference List:	Mus musculus (all genes in database)
Test Type:	FISHER
Correction:	FDR
GO biological process complete	Mus musculus - REFLIST (21997)	upload_1 (191)	upload_1 (expected)	upload_1 (over/under)	upload_1 (fold Enrichment)	upload_1 (raw P-value)	upload_1 (FDR)
regulation of sister chromatid cohesion (GO:0007063)	20	4	0.17	+	23.03	4.94e-05	0.0433
regulation of transcription by RNA polymerase II (GO:0006357)	2484	48	21.57	+	2.23	1.16e-07	0.00182
organelle organization (GO:0006996)	2886	50	25.06	+	2	1.5e-06	0.00591
cellular component assembly (GO:0022607)	2204	38	19.14	+	1.99	4.96e-05	0.0411
cellular component biogenesis (GO:0044085)	2437	42	21.16	+	1.98	1.46e-05	0.021
regulation of DNA-templated transcription (GO:0006355)	3261	54	28.32	+	1.91	1.9e-06	0.006
regulation of RNA biosynthetic process (GO:2001141)	3273	54	28.42	+	1.9	2.05e-06	0.00462
regulation of nucleic acid-templated transcription (GO:1903506)	3265	54	28.35	+	1.9	1.95e-06	0.00512
regulation of macromolecule biosynthetic process (GO:0010556)	3726	60	32.35	+	1.85	9.65e-07	0.00507
regulation of RNA metabolic process (GO:0051252)	3576	57	31.05	+	1.84	2.91e-06	0.00574
regulation of nucleobase-containing compound metabolic process (GO:0019219)	3887	62	33.75	+	1.84	8.59e-07	0.00677
regulation of cellular biosynthetic process (GO:0031326)	3909	60	33.94	+	1.77	6.15e-06	0.0108
regulation of biosynthetic process (GO:0009889)	3993	60	34.67	+	1.73	1.17e-05	0.0184
regulation of gene expression (GO:0010468)	4744	66	41.19	+	1.6	4.21e-05	0.0391
regulation of primary metabolic process (GO:0080090)	5714	77	49.61	+	1.55	2.04e-05	0.0268
regulation of nitrogen compound metabolic process (GO:0051171)	5528	74	48	+	1.54	3.66e-05	0.0384
regulation of macromolecule metabolic process (GO:0060255)	6101	80	52.97	+	1.51	3.09e-05	0.0375
regulation of metabolic process (GO:0019222)	6619	85	57.47	+	1.48	3.35e-05	0.0377
sensory perception of chemical stimulus (GO:0007606)	1235	0	10.72	-	< 0,01	3.95e-05	0.0389

### Sheet: D2_mHP>mST_Cell-components
Analysis Type:	PANTHER Overrepresentation Test (Released 20221013)
Annotation Version and Release Date:	GO Ontology database DOI: 10.5281/zenodo.6799722 Released 2022-07-01
Analyzed List:	upload_1 (Mus musculus)
Reference List:	Mus musculus (all genes in database)
Test Type:	FISHER
Correction:	FDR
GO cellular component complete	Mus musculus - REFLIST (21997)	upload_1 (191)	upload_1 (expected)	upload_1 (over/under)	upload_1 (fold Enrichment)	upload_1 (raw P-value)	upload_1 (FDR)
centrosome (GO:0005813)	630	17	5.47	+	3.11	4.73e-05	0.00742
microtubule organizing center (GO:0005815)	770	18	6.69	+	2.69	0.000166	0.0226
nuclear body (GO:0016604)	739	17	6.42	+	2.65	0.000304	0.0388
nuclear lumen (GO:0031981)	4087	61	35.49	+	1.72	9.7e-06	0.00165
nucleus (GO:0005634)	7212	107	62.62	+	1.71	6.06e-11	1.24e-07
nucleoplasm (GO:0005654)	3634	54	31.55	+	1.71	5.18e-05	0.00755
membrane-enclosed lumen (GO:0031974)	4527	66	39.31	+	1.68	8.69e-06	0.00161
organelle lumen (GO:0043233)	4527	66	39.31	+	1.68	8.69e-06	0.00177
intracellular organelle lumen (GO:0070013)	4526	66	39.3	+	1.68	8.66e-06	0.00196
intracellular organelle (GO:0043229)	12654	153	109.87	+	1.39	7.17e-11	7.31e-08
organelle (GO:0043226)	12965	155	112.58	+	1.38	9.66e-11	6.57e-08
membrane-bounded organelle (GO:0043227)	12045	144	104.59	+	1.38	5.1e-09	2.08e-06
intracellular membrane-bounded organelle (GO:0043231)	11585	139	100.59	+	1.38	2.08e-08	7.07e-06
intracellular anatomical structure (GO:0005622)	14305	162	124.21	+	1.3	1.49e-09	7.6e-07
extracellular region (GO:0005576)	2875	5	24.96	-	0.2	1.16e-06	0.000295
extracellular space (GO:0005615)	2135	1	18.54	-	0.05	1.75e-07	5.11e-05

### Sheet: D2_mHP>mST_Mol-functions
Analysis Type:	PANTHER Overrepresentation Test (Released 20221013)
Annotation Version and Release Date:	GO Ontology database DOI: 10.5281/zenodo.6799722 Released 2022-07-01
Analyzed List:	upload_1 (Mus musculus)
Reference List:	Mus musculus (all genes in database)
Test Type:	FISHER
Correction:	FDR
GO molecular function complete	Mus musculus - REFLIST (21997)	upload_1 (191)	upload_1 (expected)	upload_1 (over/under)	upload_1 (fold Enrichment)	upload_1 (raw P-value)	upload_1 (FDR)
transcription regulatory region nucleic acid binding (GO:0001067)	1456	29	12.64	+	2.29	3.09e-05	0.0374
transcription regulator activity (GO:0140110)	1809	35	15.71	+	2.23	8.22e-06	0.0133
double-stranded DNA binding (GO:0003690)	1611	31	13.99	+	2.22	3.51e-05	0.034
DNA binding (GO:0003677)	2332	44	20.25	+	2.17	7.92e-07	0.00192
nucleic acid binding (GO:0003676)	3401	57	29.53	+	1.93	5.83e-07	0.00282

### Sheet: Graph_mHP>mST
mHP<mST	GO	n	Fold-enrichment	FDR
Biol Process	regulation of sister chromatid cohesion (GO:0007063)	4	23.03	0.0433
	regulation of transcription by RNA polymerase II (GO:0006357)	48	2.23	0.00182
	organelle organization (GO:0006996)	50	2	0.00591
	cellular component assembly (GO:0022607)	38	1.99	0.0411
mHP<mST	GO	n	Fold-enrichment	FDR
Cell Components	centrosome (GO:0005813)	17	3.11	0.00742
	microtubule organizing center (GO:0005815)	18	2.69	0.0226
	nuclear body (GO:0016604)	17	2.65	0.0388
	nuclear lumen (GO:0031981)	61	1.72	0.00165
mHP<mST	GO	n	Fold-enrichment	FDR
Metab functions	transcription regulatory region nucleic acid binding (GO:0001067)	29	2.29	0.0374
	transcription regulator activity (GO:0140110)	35	2.23	0.0133
	double-stranded DNA binding (GO:0003690)	31	2.22	0.034
	DNA binding (GO:0003677)	44	2.17	0.00192
