## Supplementary Table 1 for "Operant training for highly palatable food alters translating mRNA in nucleus accumbens D2 neurons and reveals a modulatory role of *Neurochondrin*"

### Sheet: Samples-description
SampleName	Region	Population	Food	Operant	Batch	Sex	GEO accession	nF	Mean nF/group	Mean F/tot
EM2	NAc	D1	ST	Y	A	FMM	GSM4072092	1
EM22	NAc	D1	ST	Y	A	FFM	GSM4072112	2
EM42	NAc	D1	ST	Y	A	FFM	GSM4072129	2
BdP52	NAc	D1	ST	Y	B	FMM	GSM4072088	1	1.5	0.5
EM28	NAc	D1	ST	M	A	FFM	GSM4072115	2
EM48	NAc	D1	ST	M	A	FFM	GSM4072135	2
EM8	NAc	D1	ST	M	A	FMM	GSM4072098	1
OdP15	NAc	D1	ST	M	B	FMM	GSM4072152	1	1.5	0.5
EM45	NAc	D1	HP	Y	A	FMM	GSM4072132	1
EM5	NAc	D1	HP	Y	A	FMM	GSM4072095	1
JAG13bis	NAc	D1	HP	Y	B	FMM	GSM4072145	1	1	0.333333
EM11	NAc	D1	HP	M	A	FMM	GSM4072101	1
EM31	NAc	D1	HP	M	A	FFM	GSM4072118	2
EM51	NAc	D1	HP	M	A	FFM	GSM4072138	2
BdP45	NAc	D1	HP	M	B	FMM	GSM4072084	1	1.5	0.5
EM13	NAc	D2	ST	Y	A	FMM	GSM4072103	1
EM33	NAc	D2	ST	Y	A	FFM	GSM4072120	2	1.5	0.5
EM17	NAc	D2	ST	M	A	FMM	GSM4072107	1
EM37	NAc	D2	ST	M	A	FFM	GSM4072124	2
OdP13	NAc	D2	ST	M	B	FFM	GSM4072150	2
OdP5	NAc	D2	ST	M	B	FMM	GSM4072157	1	1.5	0.5
EM15	NAc	D2	HP	Y	A	FMM	GSM4072105	1
EM35	NAc	D2	HP	Y	A	FFM	GSM4072122	2
OdP11	NAc	D2	HP	Y	B	FFM	GSM4072148	2
OdP3	NAc	D2	HP	Y	B	FMM	GSM4072155	1	1.5	0.5
EM19	NAc	D2	HP	M	A	FMM	GSM4072109	1
EM39	NAc	D2	HP	M	A	FMM	GSM4072126	1
BdP50	NAc	D2	HP	M	B	FFM	GSM4072086	2
OdP7	NAc	D2	HP	M	B	FMM	GSM4072159	1	1.25	0.416667
